# The role of Imp and Syp RBPs in precise neuronal elimination by apoptosis through the regulation of TFs

**DOI:** 10.1101/2021.11.06.467542

**Authors:** Wenyue Guan, Ziyan Nie, Anne Laurençon, Mathilde Bouchet, Christophe Godin, Kabir Chérif, Aurélien Darnas, Jonathan Enriquez

## Abstract

Neuronal stem cells generate a limited and consistent number of neuronal progenies, each possessing distinct morphologies and functions. The precise production of neurons with distinct identities must be meticulously regulated throughout development to ensure optimal brain function. In our study, we focused on a neuroblast lineage in Drosophila known as Lin A/15, which gives rise to motoneurons (MNs) and glia. Interestingly, the Lin A/15 neuroblast dedicates 40% of its time to producing immature MNs that are subsequently eliminated through apoptosis. Two RNA-binding proteins, Imp and Syp, play crucial roles in this process of neuronal elimination. We found that Imp+ MNs survive, while Imp-, Syp+ MNs undergo apoptosis. Our results indicate that Imp promotes survival, whereas Syp promotes cell death in immature MNs. Furthermore, our investigations revealed that late-born motoneurons face elimination due to their failure to express a functional code of transcription factors that control their morphological fate (mTFs).

Late-born MNs possess a unique and distinct set of TFs compared to early-born MNs. By manipulating the expression of Imp and Syp in late-born motoneurons, we observed a shift in the TF code of late MNs towards that of early-born MNs, resulting in their survival. Additionally, introducing the TF code of early MNs into late-born MNs also promoted their survival. These findings demonstrate that the differential expression of Imp and Syp in immature MNs establishes a connection between generating a precise number of MNs and producing MNs with distinct identities through the regulation of mTFs.

Importantly, both Imp and Syp are conserved in vertebrates, suggesting that they play a central role in determining the number of neurons produced during development. The Drosophila model, along with its genetic tools, provides a unique opportunity to further explore and decipher the functions of these RNA-binding proteins in neural stem cells versus immature neurons. The insights gained from these studies could shed light on the broader mechanisms of neurogenesis and neuronal identity determination in more complex organisms.
