## Supplemental File S1 smFISH probes for "The role of Imp and Syp RBPs in precise neuronal elimination by apoptosis through the regulation of TFs": Supplemental File S1 smFISH probes.xlsx

### Sheet: Feuil1
Imp_exon	1	gaactcgacaccgttcagac
Imp_exon	2	atacggattgcgctggttac
Imp_exon	3	catttcgctctgcacaagaa
Imp_exon	4	tgttgtgtgatcgtcctgat
Imp_exon	5	tccttacgatggacgtcgac
Imp_exon	6	gatttctccagcgatccaac
Imp_exon	7	cggattgccatagatcgtaa
Imp_exon	8	ttacaggcgttggtgcagtt
Imp_exon	9	ctgcataacttccaggatgc
Imp_exon	10	cacccttattcgtagagatg
Imp_exon	11	tgttgtgggcgagtattttg
Imp_exon	12	ccaatgattcgtccaatcaa
Imp_exon	13	tttaatggtattgcccgact
Imp_exon	14	tatcggtgtcctgcatgatc
Imp_exon	15	atagagctgacagtgatctt
Imp_exon	16	attgaagctgttgatgtcgt
Imp_exon	17	ttgaccgtaatgattcgctc
Imp_exon	18	cacgcgacatgttctcaatt
Imp_exon	19	cttggtgctaatttggttct
Imp_exon	20	agatcgttctcgtagctctg
Imp_exon	21	tggagaccggggaacatgag
Imp_exon	22	tgtcgacatcattgccatcg
Imp_exon	23	tattgaagaccatgccgttg
Imp_exon	24	tttgacacgaggggaacggc
Imp_exon	25	ggagtcttggacatggcaaa
Imp_exon	26	tcattggggaagaccggtgg
Imp_exon	27	gagataggtggtttcctgta
Imp_exon	28	cgacagcgttgttgggtatg
Imp_exon	29	cgcattatgcttcggatatg
Imp_exon	30	gctattttaagggatgcgtt
Imp_exon	31	tgccaacaatcgtcaccttg
Imp_exon	32	tcgaagatcatgtactgcgc
Imp_exon	33	cacacatgaagccttcttcg
Imp_exon	34	cacaagcaactcaaccgtga
Imp_exon	35	aatgatacggcccacctgag
Imp_exon	36	ctgcaattctcgcacatttt
Imp_exon	37	cgggcaatttgatcacactg
Imp_exon	38	tagtccgatgatgtgcactg
Imp_exon	39	gggcagactgtacactgtag
Imp_exon	40	aaagcatcatggctcggatg
Imp_exon	41	ttttttggttattggcggcg
Imp_exon	42	tgttgttgagatggcgactg
Imp_exon	43	caggctgatgatgcaattgc
Syp_exon	1	atccaacagttcgccattac
Syp_exon	2	catcggctttctggttaatg
Syp_exon	3	cttgggataatcctctgtac
Syp_exon	4	ttcttgtccagaccgtattc
Syp_exon	5	aacttgccggttttgtagat
Syp_exon	6	gacgggaaactccttgagcg
Syp_exon	7	ccaacacattcaaggcacca
Syp_exon	8	aggttcgattccaggaactg
Syp_exon	9	taggcggacttgtttgacac
Syp_exon	10	tgtcggtacgtcttcatcac
Syp_exon	11	gtcgggacctttgacagttg
Syp_exon	12	gctcgaggattttcttgatc
Syp_exon	13	cacatctaatgtgtagccgg
Syp_exon	14	cgtatttacgctgacctgtc
Syp_exon	15	agaaaacctcgcaaccgttg
Syp_exon	16	tacatgtccttgggtatctt
Syp_exon	17	atagcggaatcagttcgtcc
Syp_exon	18	cagattatgccgcagttctc
Syp_exon	19	gtccatcatgagtcgtaggt
Syp_exon	20	tgcataaccacgatttgtgc
Syp_exon	21	cgcttcgcgatttgtgaatg
Syp_exon	22	tatgattacctcgtataggc
Syp_exon	23	tcttatcatctggcgaactg
Syp_exon	24	aagcaaaagccgcgattctt
Syp_exon	25	cttgtgtgactcgtactcaa
Syp_exon	26	aagtcttcgtttggccaaag
Syp_exon	27	ccaaaccttaattcttcctg
Syp_exon	28	cccagtcgactattatatca
Syp_exon	29	cttggacattgtttgctcat
Syp_exon	30	ctgggtaagatttcgcacat
Syp_exon	31	tcagtttatcctctgagacg
Syp_exon	32	attttcttaacgcgttccac
Syp_exon	33	cctcaaagtgtataaaggca
Syp_exon	34	atagcttcgacggcgctatc
Syp_exon	35	cgatctccttgccattaagg
Syp_exon	36	ttggctagagagacctcaat
Syp_exon	37	ctttttctttttgtccgagg
Syp_exon	38	tcacgagcacgcagaatctc
Syp_exon	39	ttgcatcatttgcatcatgc
Syp_exon	40	ctaggatgtgtcggcgacag
Syp_exon	41	catgggcgtcaaggacatta
Deadpan_exon	1	gtcgtcggaattaatatcgt
Deadpan_exon	2	agccgttggagcagtcgaaa
Deadpan_exon	3	cattggagccatagctgtcg
Deadpan_exon	4	caatccattgggattggaca
Deadpan_exon	5	agtgattaatgcgagctcgg
Deadpan_exon	6	aagggacttcagttcgttga
Deadpan_exon	7	tcttttttcatcgcctccag
Deadpan_exon	8	ctccagtttggtatgacgag
Deadpan_exon	9	tcatctcaagtatgtcggcc
Deadpan_exon	10	accgactgcagatgcttcac
Deadpan_exon	11	gattggatggccatgttgag
Deadpan_exon	12	cttctggacaacgctgggat
Deadpan_exon	13	actcaacgaatcccgtcttg
Deadpan_exon	14	atccatttggcttacatagc
Deadpan_exon	15	gacgaacaccggtatcgatg
Deadpan_exon	16	tggttaagatgggcgctgag
Deadpan_exon	17	cgatctgctccagactattg
Deadpan_exon	18	attgctgaagttgctcatcg
Deadpan_exon	19	gaaacaagccaccacggtat
Deadpan_exon	20	aacgagggaaacagcggagt
Deadpan_exon	21	ctgttgttgttcaagtcctg
Deadpan_exon	22	agggaattagctgaagtcca
Deadpan_exon	23	atgatgagggcaaactctcc
Deadpan_exon	24	tttagatgtgtgggattggc
Deadpan_exon	25	atcctgaagctctgtgtata
Deadpan_exon	26	attgaccggtttgctgaacg
Deadpan_exon	27	gaagattggccggaactgag
Deadpan_exon	28	agtgtgtggatgaggttttc
Deadpan_exon	29	tggagatggaggagattggg
Deadpan_exon	30	aaactgtgcttgctcatcac
Deadpan_exon	31	ttggtggcggagttgagaag
Deadpan_exon	32	ctggtgttgaaggaggtctc
Deadpan_exon	33	ggcactcaagttgagggatc
Deadpan_exon	34	tcacttgctgttgctgcaag
Deadpan_exon	35	gctaggaatttcttggacga
Deadpan_exon	36	cggagctcgacttttcgatg
